# Growth performance and nutritional composition of *Clarias gariepinus* in flood-and-drain aquaponics coupled with three species of leafy vegetable

**DOI:** 10.1101/2022.10.06.511190

**Authors:** Gbolaga O. Olanrewaju, David D. Sarpong, Abiola O. Aremu, Elizabeth O. Ade-Ademilua

## Abstract

Recirculating aquaponics integrate aquaculture and hydroponics with the aid of microorganisms to ensure a sustainable supply of fish and vegetables. In this study, we designed and constructed a flood-and-drain aquaponic system with *Clarias gariepinus* as the aquaculture and *Celosia argentea, Corchorus olitorius*, and *Ocimum gratissimum* as plant components. Nitrogenous waste from the aquaculture unit was circulated to the plant growth beds, which served as bio-oxidizers of toxic ammonia to nitrate and returned less toxic water back to the aquaculture unit. An evaluation of the growth parameters of *C. gariepinus* in aquaponics and control fish tanks revealed that aquaponics-raised *C. gariepinus* gained an additional 205.6% of their initial mean weight, whereas those grown in the control fish tank gained an additional 182.2% of their initial mean weight. The majority (37.5%) of aquaponics-raised *C. gariepinus* weighed 750 g -1 kg, whereas the highest percentage of *C. gariepinus* raised in the control fish tank (23.4%) weighed 500 g - 700 g. *C. gariepinus* raised in aquaponics had significantly higher gross feed conversion efficiency and protein efficiency ratio than those raised in the control tank. The mortality rate in the aquaponic fish tank was 0% compared to the 11.43% mortality rate in the control fish tank. There was no significant difference in the nutritional composition of *C. gariepinus* raised in either tank; however, the aquaponic fish tank had a higher nitrogen retention rate. This study showed that *C. gariepinus* raised in aquaponics had better biomass accumulation than those raised in conventional fishponds.
