## Supplementary material for "Growth performance and nutritional composition of *Clarias gariepinus* in flood-and-drain aquaponics coupled with three species of leafy vegetable": Raw data

### Sheet: Sheet1
			1							2						3						4						5					Feed consumption
								Aquaponics				Control		Aquaponics				Control		Aquaponics				Control		Aquaponics				Control		Week	Aquaponics		Control
	Aquaponics	Length (cm)		Control	Length (cm)			weight	Length (cm)		weight	Length (cm)		weight	Length (cm)		weight	Length (cm)		weight	Length (cm)		weight	Length (cm)		weight	Length (cm)		Wieght (g)	Length (cm)		2	7500
	200	23.5		225	27.6			300	34.6		275	30.4		400	32.4		325	31.2		425	34.6		325	32.4		525	34.6		500	32.6		4
	300	26.5		175	24.6			275	32.8		275	29.6		425	34.8		300	28.4		400	32.8		325	30.2		500	33.8		475	31.6		6
	175	25.5		150	24			275	33.4		300	32.8		350	28.6		275	26.8		375	30.9		350	31.3		575	36.9		550	31.2		8
	150	23		125	22.3			300	28		225	25.3		375	31.3		275	27.9		375	33.4		375	33.2		450	41.2		475	30.6		10
	175	24		300	31.6			250	28		300	30.4		400	33.6		325	30.4		375	32		300	30.4		600	43.4		625	30.4
	225	26		325	33			325	28.6		275	28.6		425	36.2		350	32.6		375	33.4		375	33.2		625	39.6		550	32.3
	150	24		275	28			325	31.5		275	31.3		400	34.8		375	34.3		360	31.6		300	30.4		550	33.7		525	34.2
	175	24		200	25.3			250	25.3		225	25.6		325	31.6		325	31.2		375	33.6		325	33.2		525	36		500	36
	150	24.9		225	29.2			300	30.5		225	24.6		300	27.9		300	30.8		400	34.8		300	31		475	32.8		450	32.5
	175	23.5		175	23			300	34.8		300	28.7		325	28		300	29.6		425	35		325	32.2		450	37.6		425	31.6
	225	28		150	21.7			300	30.3		300	31.2		275	28		275	27.3		375	31.2		300	30.8		450	31.8		425	33.2
	200	24		150	22			325	31.2		275	30.6		350	32		275	26.2		400	32.6		325	31.6		525	36.4		500	34.4
	225	28		125	23			350	33.4		325	35.4		300	33.4		250	24.8		400	30.3		375	34.5		575	38		550	36.3
	200	27		100	19.4			250	28		300	30		325	31.6		275	29.6		400	30.4		300	31.2		650	39		625	40.4
	300	31.5		125	21.3			275	29.2		275	26		300	27.9		325	32.1		375	29.9		300	30		625	36.9		600	40.6
	100	21.5		175	22			325	29.3		275	31.6		275	28		300	30.4		450	35.6		275	28.4		700	44.2		550	32.3
	125	24.2		100	20.4			325	27.2		300	29.8		350	32		300	30.8		375	31.2		350	32.6		500	31.6		525	33.4
	175	24.9		200	26.7			300	29.6		300	30.3		300	33.4		325	33.2		375	30.3		300	27.6		525	32.4		650	41.2
	200	26		225	28			300	28.2		300	30.4		325	31.6		300	31		375	30.4		300	29.8		550	35.3		450	33.6
	150	25.3		200	28.7			325	32		300	32		275	30.2		300	29.8		400	31.6		325	31.4		475	29		475	30.4
	150	24		100	18.2			350	31.3		325	30.8		325	33.6		275	27.6		425	33		325	30.6		475	37.3		500	34.8
	225	28		150	18.6			375	33.4		325	30.2		300	30.4		350	34.2		425	32.6		300	31		525	37		500	32.4
	175	25.8		150	21.3			400	36.2		275	27.3		275	29.8		325	31		375	31.4		300	27.6		525	38.4		600	33
	150	24.7		150	18.8			300	31.4		275	31.6		425	36.3		250	26.8		400	33		300	29.4		550	35.3		575	32.3
	150	24		125	19			325	29.6		275	30		350	32.4		275	28.9		400	32.6		275	28.3		650	36.9		500	36.3
	225	26.4		300	32.3			300	28.4		325	29		325	33.6		275	27.6		450	35.3		325	31.4		625	34.8		500	31.3
	200	23		275	31.2			325	29.6		250	28.6		275	31.2		325	30.4		475	36.4		300	28.9		600	33.5		450	34.8
	175	23.2		225	30			300	28.4		250	24.2		300	29.6		325	31.6		425	32.1		300	30.9		550	32.2		450	31.6
	125	21.8		225	29.8			325	32		300	30.4		300	27.8		350	33		400	30.6		325	30.3		525	30.4		525	32.6
	100	20.5		200	25.3			350	33.6		275	24.3		325	28		300	30.5		400	30		300	28.6		500	35.2		500	23.6
	175	21.7		250	30.8			325	30		300	28.9		350	34.6		275	26.8		425	31.3		350	32.3		625	37		575	31.3
	200	25.6		200	28.3			300	32.3		300	30.4		375	36.2		300	28		425	32.4		375	34		725	44.6		525	33.5
	125	22		100	19.2			250	28		300	31.2		325	32.4		325	30.7		425	31.6		325	31.1		450	32.6		475	32.2
	175	22.8		125	18.6			275	30.4		325	30.6		350	33		300	31.3		450	34		300	28.7		500	34		350	30.4
	125	21.3		175	21.3			350	36		300	28		300	31		325	32.4		425	33.2		300	29.8		525	32.4		400	35.2
	125	21.7		175	20.2			300	30.6		250	28.2		300	26.7		275	27.2		450	34.3		300	30.8		550	33.8		425	37
	200	24.2		125	18.6			325	31.8		275	31.4		275	28		300	28.9		400	32.6		300	30.4		550	31.7		500	44.6
	225	26		100	18.2			300	30.7		300	29.6		325	32.3		300	28		375	31.6		350	34.5		600	36		550	32.6
	200	23		100	18.7			300	32.6		300	30.4		300	28.7		300	28		400	31.2		350	33		450	31.9		400	34
	300	29.3		175	19.4			275	32.9		325	30		300	29.3		375	34.2		375	30.6		325	31.2		475	33.2		425	32.4
	150	22.4		275	29			300	30.2		350	34.4		325	31.2		325	31.3		375	30.4		350	32.6		550	34.6		500	33.8
	225	30.5		150	21.5			300	29.8		275	30.6		325	30		300	30.4		425	32.3		325	30.5		575	32.8		425	31.7
	250	32		225	26			300	30.6		275	28.7		325	32		375	34.2		450	34.2		350	32		500	32.7		450	39.4
	100	20.3		125	20.2			250	25.1		300	30		325	31		325	31		475	36		325	32.8		525	36.8		450	31.9
	125	21.4		125	21.4			275	28.2		300	29.8		275	30.4		300	28.9		375	32.5		375	34		600	39.4		500	33.2
	125	23.5		125	19.2			350	35.6		325	33		300	27.6		275	27.6		350	31.6		250	26.3		650	41		550	34.6
	125	23		150	19.8			375	30.3		225	20.5		350	34.3		325	32.54		400	33.2		275	26.2		700	43.6		650	32.8
	175	24		175	23			375	36		300	30		300	31.2		375	33		425	34.4		300	31.3		450	32.9		550	32.7
	175	24.9		100	18.6			375	39		325	31.2		300	28.9		325	30.8		475	36.3		375	34.8		400	34		450	36.8
	150	23		200	25.8			425	41.3		300	32.4		300	29.6		275	26.9		400	30.4		300	31.3		350	24.9		475	31.4
	125	21.5		150	19.6			325	37.8		300	30.2		325	31		325	31		425	31.6		325	30.4		475	32		475	34.3
	175	22.5		175	21.2			300	30.8		300	30.6		350	32.4		350	32.6		425	32.3		325	31		475	31.9		475	32.6
	175	22.9		150	20.3			300	28.4		250	24		300	28		300	29.8		450	33.4		350	32.3		550	35		500	33
	125	22.1		175	23			275	27		325	34		350	32		275	26.4		400	31.3		350	34.5		575	33.5		400	31.2
	200	26.3		225	29.4			275	27		275	27.6		350	33.6		325	32.6		425	33.6		325	30.8		625	38.7		575	32.5
	225	26		200	31.2			300	29.2		275	30.2		325	30.7		325	30.4		375	30.4		300	29.6		600	34.8		600	37.4
	200	23.5		300	33			325	32.4		300	30.8		300	30.4		300	29.8		450	34.8		300	28.2		600	33.7		625	42.3
	175	22.6		100	16.2			250	23.8		250	22.3		300	30.8		300	28.7		450	32.4		325	32.1		525	32.5		525	31.7
	150	24		200	25.8			200	18.6		275	29		325	27.9		275	26.8		450	33		300	30.4		500	31		450	30.7
	200	27		300	31.4			325	28.6		350	32.1		350	31.3		275	27		425	32.3		325	30.7		550	34		500	31.9
	225	28		225	28			300	30.4		200	20.8		300	30.4		275	27.4		475	36.3		325	31		500	33.2		400	33.2
	300	32.7		125	20.2			325	31.2		275	28		250	26.4		275	27.3		400	31.3		300	29.8		575	34.7		525	34.6
	325	33.4		150	19.7			325	30.6		275	28		300	29.8		350	32		425	34.8					575	32.8
	225	26		125	23			325	30		225	24.6		225	20.3					425	31.6					475	34.3
	150	23.9		175	24.6			300	29		300	30		275	28.6					425	32.6					500	32.2
	100	21.7		200	26.7			300	31.4		275	26		325	31.6					300	23.6					600	38.5
	100	22		150	22			300	31.2					350	32					400	31.3					650	36.7
	125	22.4		175	23.6			325	30					325	30.7					425	32					675	35.8
	150	24.3		150	23			325	32.7					350	31.3					525	39.2					375	31.2
	75	15.6						300	33.2					350	27.9					425	33.2					450	30.5
Mean	177.5	24.5386		177.536	23.8551			309.286	30.7786		286.364	29.2197		323.571	30.7929		307.143	29.9038		411.214	32.5386		320.161	30.9806		542.5	35.03		503.226	33.6839
% Mortality	0			1.42857			% Mortality	0			5.71429			0			10			0			11.4286			0			0
Highest	300	33.4											Fish length
Lowest	75								Aquaponics	Conventional pond			Aquaponics	Conventional pond
							% Mortality	2	70	70		2	24.5386	23.8551
								4	70	66		4	30.7786	29.2197
								6	70	63		6	30.7929	29.9038
Aquaculture mean weight					Mean weight gain			8	70	62		8	32.5386	30.9806
	Aquaponics	Conventional pond			Aquaponics	Conventional pond		10	70	62		10	35.03	33.6839
2	177.5	177.536		2	89.9	90.7362
4	309.286	286.364		4	131.786	108.827							Fish length gained
6	323.571	307.143		6	14.2857	20.7792			Feed conversion ration				Aquaponics	Conventional pond
8	411.214	320.161		8	87.6429	13.0184			Aquaponic	Conventional pond		2	11.9386	11.2551
10	542.5	501.087		10	131.286	180.926		2	1.98633	1.96803		4	6.24	5.36462
				Mean weight gain summary				4	1.62602	2.08838		6	0.0142857	0.684113
	Feed consumption				Aquaponics	Conventional pond		6	18	13.75		8	1.74571	1.07684
Week	Aquaponics	Control	Week 2	177.5	177.536			8	3.42298	26.0177		10	2.49143	2.70323
2	12500	12500	Week 10	542.5	501.087			10	2.72035	2.22868
4	15000	15000	MWG	365	323.551
6	18000	18000						Protein Efficiency Ratio
8	21000	21000	Specific growth rate					Aquaponic	Conventional pond				Average food per fish
10	25000	25000		Aquaponics	Conventional pond		2	0.0299667	0.0302454					Feed consumption		Protein % in meal
	Specific growth rate real			2	2.19067	2.21626		4	0.0439286	0.0362758			Week	Aquaponics	Control
	Aquaponics	Conventional pond		4	1.72258	1.48308		6	0.0047619	0.00692641			2	178.571	178.571	50
2	-2.19067	-2.21626		6	0.140074	0.217304		8	0.0292143	0.00433948			4	214.286	227.273	50
4	1.72258	-1.48308		8	0.743557	0.128774		10	0.0437619	0.0603086			6	257.143	285.714	48
6	-0.140074	-0.217304		10	0.859511	1.3896							8	300	338.71	42
8	-0.743557	-0.128774											10	357.143	403.226	42
10	-0.859511	-1.3896							fake Gross feed conversion Efficiency
				% weight gain per week					Aquaponics	Conventional pond			Relative Food Intake
Mean weight gain summary				Aquaponics	Conventional pond			2	7.72011	7.88293			Aquaponics	Conventional pond
	Aquaponics	Conventional pond	2	102.626	104.535			4	7.41572	4.9711		2	28.3762	28.1147
% weight gained	205.634	182.245	4	74.2455	61.2987			6	0.0544731	0.110627		4	23.2288	29.834
Week 10	#REF!	#REF!	6	4.61894	7.25624			8	1.52057	0.0346464		6	257.143	196.429
MWG	#REF!	#REF!	8	27.0861	4.23856			10	2.21169	4.36456		8	48.8998	371.681
			10	31.9264	56.5108							10	38.8621	31.8383
								Gross feed conversion Efficiency
								Aquaponics	Conventional pond
							2	50.344	50.8123			Protein Intake			Weight -Length relationship
							4	61.5	47.8841			Feed consumption			Aquaponics
							6	5.55556	7.27273		Week	Aquaponics	Control		Weight	Length
							8	29.2143	3.84354					2	2.2492	1.38985
							10	36.76	44.8696			Weight -Length relationship		4	2.49036	1.48825
												Control		6	2.50997	1.48845
												Weight	Length	8	2.61407	1.5124
											2	2.24929	1.37758	10	2.7344	1.54444
											4	2.45692	1.46568
											6	2.48734	1.47573
											8	2.50537	1.49109
											10	2.69991	1.52742
